# A tumor necrosis factor-α responsive cryptic promoter drives overexpression of the human endogenous retrovirus *ERVK-7*

**DOI:** 10.1101/2025.03.09.642286

**Authors:** Sojung Lee, Yin Yee Ho, Suyu Hao, Yingqi Ouyang, U Ling Liew, Ashish Goyal, Stephen Li, Jayne A. Barbour, Mu He, Yuanhua Huang, Jason W. H. Wong

**Affiliations:** School of Biomedical Sciences, The University of Hong Kong, Hong Kong SAR, China; Centre for Oncology and Immunology, Hong Kong Science Park, Hong Kong SAR, China; Cancer Epigenomics, German Cancer Research Center (DKFZ), Heidelberg, Germany; Center for Translational Stem Cell Biology, Hong Kong Science and Technology Park, Hong Kong SAR, China; Department of Statistics and Actuarial Science, The University of Hong Kong, Pokfulam, Hong Kong SAR, China

## Abstract

Endogenous retroviruses (ERVs) shape human genome functionality and influence disease pathogenesis, including cancer. *ERVK-7*, a significant ERV, acts as an immune modulator and prognostic marker in lung adenocarcinoma (LUAD). Although *ERVK-7* overexpression has been linked to the amplification of the 1q22 locus in approximately 10% of LUAD cases, it predominantly arises from alternative regulatory mechanisms. Our findings indicate that the canonical 5’ long terminal repeat (LTR) of *ERVK-7* is methylated and inactive, necessitating the use of alternative upstream promoters. We identified two novel transcripts, *ERVK-7.long* and *ERVK-7.short*, arising from distinct promoters located 2.8 kb and 13.8 kb upstream of the 5’LTR of *ERVK-7*, respectively. *ERVK-7.long* is predominantly overexpressed in LUAD. Through comprehensive epigenetic mapping and single-cell transcriptomics, we demonstrate that *ERVK-7.long* activation is predetermined by cell lineage, specifically in small airway epithelial cells (SAECs), where its promoter displays tumor-specific H3K4me3 modifications. Single-cell RNA sequencing further reveals a distinct enrichment of *ERVK-7.long* in LUAD tumor cells and alveolar type 2 epithelial cells, underscoring a cell-type-specific origin. Additionally, inflammatory signaling significantly influences *ERVK-7* expression; TNF-α enhances *ERVK-7.long*, while interferon signaling preferentially augments *ERVK-7.short* by differential recruitment of NF-κB/RELA and IRF to their respective promoters. This differential regulation clarifies the elevated *ERVK-7* expression in LUAD compared to lung squamous cell carcinoma (LUSC). Our study elucidates the complex regulatory mechanisms governing *ERVK-7* in LUAD and proposes these transcripts as potential biomarkers and therapeutic targets, offering new avenues to improve patient outcomes.
