## Supplemental Tables for "A tumor necrosis factor-α responsive cryptic promoter drives overexpression of the human endogenous retrovirus *ERVK-7*"

### Sheet: S1
Supplementary Table S1. Reported 10 Active LTR5_Hs
Chr	Start	End	Length (bp)
chr1	224339830	224340798	969
chr1	156179222	156180190	969
chr11	62194659	62195628	970
chr12	110570037	110571005	969
chr16	74799403	74800360	958
chr2	30613471	30614439	969
chr22	18938673	18939641	969
chr5	156665917	156666885	969
chr5	156665917	156666885	969
chr7	47989678	47990639	962

### Sheet: S2
Supplementary Table S2. ERVK-7 transcripts quantification coordinates
hg38
	Chr	Start	End	Length (bp)
ERVK-7.long	chr1	155648406	155648662	257
ERVK-7.short	chr1	155637494	155637604	111
ERVK-7	chr1	155626666	155635845	9180

### Sheet: S3
Supplementary Table S3: Expression of three ERVK-7 transcripts in log2TPM across various cell line studies/samples.
Cell line	Study	Treatment	ERVK-7	ERVK-7.long	ERVK-7.short
A549	GSE124636	Control	3.9	4.48	1.84
		TNFα Induced	5.22** (0.001)	6.50 (0.21)	1.89 (0.93)
	GSE34329	Control	2.51	4.5	1.54
		TNFα Induced	3.15(0.17)	8.62* (0.04)	2.87 (0.45)
		TNFα Induced PA-treated	1.86 (0.27)	3.35 (0.33)	2.12 (0.41)
		TNFα Induced PS1145-treated	2.00 (0.12)	3.12 (0.24)	1.36 (0.69)
11-18	GSE65420	Control	4.9	8.09	5.3
		IκB-alpha repressor	2.77* (0.04)	4.04** (0.004)	2.17 (0.053)
		RelAS536E	8.96** (0.01)	17.40** (0.002)	11.44* (0.04)
A549	GSE185306	Control	2.19	6.58	1
		IFNγ	3.83 (0.13)	3.49 (0.12)	12.37* (0.02)
		AX0085	1.65 (0.07)	2.57 (0.06)	1 (NA)
		IFNγ + AX0085	2.04 (0.39)	3.69 (0.07)	2.1 (0.24)
4 LUAD cell lines (CAL12T, NCI-H23, NCI-H522, A549)	GSE186169	Control	5.98	7.49	1.49
		IFNγ	9.22 (0.51)	8.89 (0.80)	5.68 (0.15)
A549	GSE215771	Control	2.99	8.55	1.31
		IFNγ	16.49 (0.06)	9.83 (0.33)	78.43** (0.007)
Representing : Mean (P-value)		T-test performed between Treatment and Control
		* (p ≤ 0.05), ** (p ≤ 0.01), *** (p ≤ 0.001), and **** (p ≤ 0.0001)
		NA: due to constant values, T-test cannot performed

### Sheet: S4
Supplementary Table S4. Encode File and GEO Accession Code
Samples	Encode File
A549, Normal lung	ENCFF050YYY, ENCFF058GGA, ENCFF105IIK, ENCFF152LRB, ENCFF155XCD, ENCFF261NNW, ENCFF431PAM, ENCFF991AHY
Other primary cells	ENCFF717SSQ, ENCFF656TFQ, ENCFF614CSW, ENCFF986YFL, ENCFF614CSW, ENCFF646TTB
GEO Accession	Description
GSE67471	two pairs of normal lung and tumor lung tissues
GSE161663	hSAEC H3K4me3 histone ChIP-seq
GSE96642	lung alveolar epithelial cells from human pluripotent stem cell RNA-seq
GSE124636	TNF-α treated A549 RNA study
GSE34329	TNF-α treated A549 RNA and ChIP-seq studies
GSE65420	11-18 treated with iκB-α repressor, RelAS536E RNA-seq study
GSE215771	IFN1 KO, NF2 KO A549 IFN-γ treated study
GSE186169	NSCLC and SCLC IFN-γ treated study RNA and ChIP-seq
GSE185306	IFN-γ and IFN-γ inhibiting drug (AX0085) A549 treated study
GSE118448	hSAEC and A549 RNA-seq study
GSE151796	normal organoid study
GSE160435	normal organoid study
GSE119004	NSCLC organoid study
GSE255958	NSCLC organoid study
